# Striking parallels between dorsoventral patterning in *Drosophila* and *Gryllus* reveal a complex evolutionary history behind a model gene regulatory network

**DOI:** 10.1101/2020.10.28.359182

**Authors:** Matthias Pechmann, Nathan James Kenny, Laura Pott, Peter Heger, Yen-Ta Chen, Thomas Buchta, Orhan Özüak, Jeremy Lynch, Siegfried Roth

## Abstract

Dorsoventral pattering relies on Toll and BMP signalling in all insects studied so far, with variations in the relative contributions of both pathways. *Drosophila* and the beetle *Tribolium* share extensive dependence on Toll, while representatives of more distantly related lineages like the wasp *Nasonia* and bug *Oncopeltus* rely more strongly on BMP signalling. Here, we show that in the cricket *Gryllus bimaculatus*, an evolutionarily distant outgroup, Toll has, like in *Drosophila*, a direct patterning role for the ventral half of the embryo. In addition Toll polarizes BMP signalling, although this does not involve the conserved BMP inhibitor Sog/Chordin. Finally, Toll activation relies on ovarian patterning mechanisms with striking similarity to *Drosophila.* Our data suggest two surprising hypotheses: 1) that Toll’s patterning function in *Gryllus* and *Drosophila* is the result of convergent evolution or 2) a *Drosophila-like* system arose early in insect evolution, and was extensively altered in multiple independent lineages.
