## Supplementary material for "Striking parallels between dorsoventral patterning in *Drosophila* and *Gryllus* reveal a complex evolutionary history behind a model gene regulatory network": File S1

### Sheet: allbusco_allstat_orthoptera
Transcriptome ID	% Complete BUSCOs	% Fragmented BUSCOs	% Missing BUSCOs	Total BUSCO groups searched (insecta_odb9)	Taxon ID	Species/genus name	Lineage	Order	Suborder	Family	Hit ORF(s)	C-Evalue (as in hmmsearch log file)	In Sog HMM (951 AA) from..to	Transcript length (bp)	ORF start..stop	ORF sequence	NCBI blastp besthit in Insecta	comment	Sog present in transcriptome?	Hit ORF Polyneoptera	C-Evalue Polyneoptera	In Polyneoptera-Sog HMM from..to	Hit ORF orthoDB	C-Evalue orthoDB	In orthoDB Sog HMM from..to	ORF sequence
GHKV01.1.fsa_nt	C:84.5%	F:8.1%	M:7.4%	1658	1007316	Gomphocerus sibiricus	cellular organisms; Eukaryota; Opisthokonta; Metazoa; Eumetazoa; Bilateria; Protostomia; Ecdysozoa; Panarthropoda; Arthropoda; Mandibulata; Pancrustacea; Hexapoda; Insecta; Dicondylia; Pterygota; Neoptera; Polyneoptera; Orthoptera; Caelifera; Acrididea; Acridomorpha; Acridoidea; Acrididae; Gomphocerinae; Gomphocerus	Orthoptera	Caelifera	Acrididae	GHKV01007145.1_42	3.1e-15	675..770			>GHKV01007145.1_42 [2500 - 500] (REVERSE SENSE) TSA: Gomphocerus sibiricus breed Swiss alpine population Transcript_7216, transcribed RNA sequence DSTDGCSDGNCTGAECPVDSVLSIDEGNVTCVCNLENCTRPSCDGREAQLLHKAVGLPGD CCDVFECPATESTHYQCSWNNEWKKNGTIWPKDECTVCRCEDGIVVCTEKEVCSEIPPSC PEKHTPKGKCCPICLSDTPGCFVHSKSMVMKDGEKWLEDPCTTCTCTDGKKECWSFMCEI KCSNPKHIENECCPVCEEGEQAHKVSQCPTLNCSLYCPTGLEKDDTGCPICQCLQLKEVE TDTTPRQH…	cysteine-rich motor neuron 1 protein-like isoform X3 [Zootermopsis nevadensis]	this HMM region has many more hits in other ORFs	no
GBFE01.1.fsa_nt	C:11.0%	F:0.9%	M:88.1%	1658	7004	Locusta migratoria	cellular organisms; Eukaryota; Opisthokonta; Metazoa; Eumetazoa; Bilateria; Protostomia; Ecdysozoa; Panarthropoda; Arthropoda; Mandibulata; Pancrustacea; Hexapoda; Insecta; Dicondylia; Pterygota; Neoptera; Polyneoptera; Orthoptera; Caelifera; Acrididea; Acridomorpha; Acridoidea; Acrididae; Oedipodinae; Locusta; Locusta migratoria	Orthoptera	Caelifera	Acrididae	No hits detected that satisfy reporting thresholds	nd						transcriptome is really bad	?	No hits detected that satisfy reporting thresholds			GBFE01000431.1_6	8.9e-06	627..673
GEZB01.1.fsa_nt	C:63.1%	F:7.5%	M:29.4%	1658	7004	Locusta migratoria	cellular organisms; Eukaryota; Opisthokonta; Metazoa; Eumetazoa; Bilateria; Protostomia; Ecdysozoa; Panarthropoda; Arthropoda; Mandibulata; Pancrustacea; Hexapoda; Insecta; Dicondylia; Pterygota; Neoptera; Polyneoptera; Orthoptera; Caelifera; Acrididea; Acridomorpha; Acridoidea; Acrididae; Oedipodinae; Locusta; Locusta migratoria	Orthoptera	Caelifera	Acrididae	GEZB01005390.1_97	1.2e-10	679..745			>GEZB01005390.1_97 [7150 - 1094] (REVERSE SENSE) TSA: Locusta migratoria CL3372.Contig2_N2 transcribed RNA sequence NFCAEKTTMMCRVVSAVALVLAVQLTAAGAQSNYDSQANSVEYIGNGLPPSATLDGKVTK LDDLSPEITLNRTKGTLYCGSGSMDITLKFKEPFFGIAYADFDRNSACQVAGKGATTYRL ELPLKGCGTIQEPQRVFTNNIVVRFHPGLEMDGDEIITIVCRYPPPVAPPPAALPAPILS PTTPAAVEPPLSGFQILLIICAILFLSLLLLGLGCSYVCLKRRNLAVVRRHPLTASGTGS EITKLSGSSLGNISMFEGVKIPRAHATAGSTSGSDTALL…	Collagen alpha-2(I) chain [Trachymyrmex septentrionalis]	this HMM region has many more hits in other ORFs	no
GBDZ01.1.fsa_nt	C:93.5%	F:3.4%	M:3.1%	1658	229990	Locusta migratoria manilensis	cellular organisms; Eukaryota; Opisthokonta; Metazoa; Eumetazoa; Bilateria; Protostomia; Ecdysozoa; Panarthropoda; Arthropoda; Mandibulata; Pancrustacea; Hexapoda; Insecta; Dicondylia; Pterygota; Neoptera; Polyneoptera; Orthoptera; Caelifera; Acrididea; Acridomorpha; Acridoidea; Acrididae; Oedipodinae; Locusta; Locusta migratoria	Orthoptera	Caelifera	Acrididae	GBDZ01016255.1_6	2.1e-59	6..161	578	3..578	>GBDZ01016255.1_6 [3 - 578] TSA: Locusta migratoria manilensis a52381;13 transcribed RNA sequence PAEMRAATLTLTLLLLLTLGAAVRRPGAAQLPISSDDRRVTRASECHFGRRVYELGAHWF ADLGPPFGVMYCIRCECVAVKKKRRVVARAQCRNVKTECPPPSCEQPVLQPGRCCKVCPG DDAFSPDVLPTEPTVKEVPSHGGAGADDDRRKHMAAVLTPRVAEWLSREDPERGAVPASG LEALPAAAATGS	dorsal-ventral patterning protein Sog isoform X1 [Ctenocephalides felis]		yes	GBDZ01016255.1_6	4e-63	3..156	GBDZ01016255.1_6	3e-49	6..136
											GBDZ01009943.1_60	1.7e-14	676..770			>GBDZ01009943.1_60 [4490 - 2457] (REVERSE SENSE) TSA: Locusta migratoria manilensis a19371;37 transcribed RNA sequence SLLLAPATAAAAETPPDVAKDIIDGCIDGNCTGFECPSDSIYRIDEGNATCVCNLENCTQ PKCDEQEAQLLHKAAGLPGDCCDVFECPATENTNFQCWWNNEWKKNGTIWSKDECTACRC EDGIVVCTEKEVCPEIPSSCPEKHTPKGKCCPICLTDTPGCFVHSKNVVMKVGEKWQEDP CTTCICNDGKKECWSFMCEIKCSNPKHTENECCPVCEEGEHAHTVSECPTLNCSLYCPTG LERDDTGCPICQCQQLKEVETATTPLQHEDNTDSKE…	cysteine-rich motor neuron 1 protein-like isoform X5 [Zootermopsis nevadensis]	this HMM region has 8 hits in the hit ORF	-
											GBDZ01058327.1_9	2.9e-10	700..744			>GBDZ01058327.1_9 [350 - 3] (REVERSE SENSE) TSA: Locusta migratoria manilensis a294499;6 transcribed RNA sequence SWQHDCEICSCVHGDIQCRPVQCPEVNCKNPVREPGKCCPVCRKQCLLKGVMYDDGESVN LRTCVDCQCRNGFMHCVRRDPNITCPPLPCSPQEQFSVPEECCKFCPDVDECQQEG	protein kinase C-binding protein NELL2-like, partial [Nilaparvata lugens]		-
											GBDZ01091440.1_4	1e-13	428...525	300	2..298	>GBDZ01091440.1_4 [2 - 298] TSA: Locusta migratoria manilensis a763136;3 transcribed RNA sequence GGVGGVAWVFARRDGSLSYGATLSGLEALPVRMLTLTSARGTDLYDLTPALSDSGEAAGE LGPPGVSELRQLTSGELWLAVSTQRAAVARGRLAPRLVA	dorsal-ventral patterning protein Sog isoform X2 [Cryptotermes secundus]		-	GBDZ01091440.1_4	2.1e-19	423..521	GBDZ01091440.1_4	6.9e-15	387..483
											GBDZ01059970.1_6	2.1e-12	752..830	459	1..459	>GBDZ01059970.1_6 [1 - 459] TSA: Locusta migratoria manilensis a308959;5 transcribed RNA sequence QSSSITFSDPSAPSGSKDRNCISTGKYYVDGSSWHPVIGPFGPMDCVRCHCLSGSIECSR FKCPSREELPCEKPVKQFGQCCASCPVPAMSVLRQGDVSEVGSAQCLPKGSELAVYRVQG IKNLSNFIQYAFQGLEPSKCEVQLHSWVVRNGA	chordin-like protein 1 [Zootermopsis nevadensis]		-	GBDZ01059970.1_6	1.8e-11	748..823
											GBDZ01066846.1_7	6.7e-05	209..234			>GBDZ01066846.1_7 [160 - 26] (REVERSE SENSE) TSA: Locusta migratoria manilensis a361387;5 transcribed RNA sequence FSGILCDHICAITFMKLYFSITDKVCGVWPVLQLWNNVFGLFQSY	No significant similarity found.		-
GETS01.1.fsa_nt	C:95.4%	F:2.7%	M:1.9%	1658	229990	Locusta migratoria manilensis	cellular organisms; Eukaryota; Opisthokonta; Metazoa; Eumetazoa; Bilateria; Protostomia; Ecdysozoa; Panarthropoda; Arthropoda; Mandibulata; Pancrustacea; Hexapoda; Insecta; Dicondylia; Pterygota; Neoptera; Polyneoptera; Orthoptera; Caelifera; Acrididea; Acridomorpha; Acridoidea; Acrididae; Oedipodinae; Locusta; Locusta migratoria	Orthoptera	Caelifera	Acrididae	GETS01003458.1_25	5e-132	8..536	1733	1733..3	>GETS01003458.1_25 [1733 - 3] (REVERSE SENSE) TSA: Locusta migratoria manilensis CL960.Contig1_ALL transcribed RNA sequence AATLTLTLLLLLTLGAAVRRPGAAQLPISSDDRRVTRASECHFGRRVYELGAHWFADLGP PFGVMYCIRCECVAVKKKRRVVARAQCRNVKTECPPPSCEQPVLQPGRCCKVCPGDDAFS PDVLPTEPTVKEVPSHGGAGADDDRRKHMAAVLTPRVAEWLSREDPERGSAPAPGLEALP AAAATGRFQLARRSLYFSFYVAEGAPRPRAVQFRSEEGDILVEMAVGEGGRYQREAGKVC GAWRRLPRDYRRLLREGRLFAALLWPPSLLG…	dorsal-ventral patterning protein Sog isoform X1 [Cryptotermes secundus]		yes
											GETS01003459.1_26	5.7e-130	8..536	1751	1751..3	>GETS01003459.1_26 [1751 - 3] (REVERSE SENSE) TSA: Locusta migratoria manilensis CL960.Contig2_ALL transcribed RNA sequence AATLTLTLLLLLTLGAAVRRPGAAQLPISSDDRRVTRASECHFGRRVYELGAHWFADLGP PFGVMYCIRCECVAVKKKRRVVARAQCRNVKTECPPPSCEQPVLQPGRCCKVCPGDDAFS PDVLPTEPTVKEVPSHGGAGADDDRRKHMAAVLTPRVAEWLSREDPERGSAPAPGLEALP AAAATGRFQLARRSLYFSFYVAEGAPRPRAVQFRSEEGDILVEMAVGEGGRYQREAGKVC GAWRRLPRDYRRLLREGRLFAALLWPPSLLG…	dorsal-ventral patterning protein Sog isoform X1 [Cryptotermes secundus]		-
											GETS01075035.1_7	1.2e-32	713..815	332	332..3	>GETS01075035.1_7 [332 - 3] (REVERSE SENSE) TSA: Locusta migratoria manilensis Unigene52633_ALL transcribed RNA sequence RARCEPLLCPPAPASCPPDGRKPTPPPGDCCPACHNETSAQESRWGVRRGCSVSGEFHAA GSSWYPYVPPHGFDTCVTVSCDAVTLQVRFWRRRCPALDCGGRRPVRPDP	dorsal-ventral patterning protein Sog isoform X3 [Pseudomyrmex gracilis]		-
											GETS01109072.1_4	1.6e-23	542..666	472	2..472	>GETS01109072.1_4 [2 - 472] TSA: Locusta migratoria manilensis Unigene93170_ALL transcribed RNA sequence PSAAAAASTPSTAHGLAWVAVDSECTLHLDVTLVRGGGGAGESRDEETEEAEEGREWLSV LLSVEARPLEAPGAPVWSRELAALNASRRGRAFQLEEALADVPAAELARLEYAVCDLAVR DAHTGHLLLSGRLPQTKVPASCQPRSTDNDVVPVLHQ
											GETS01015420.1_12	1.6e-06	857..934	3449	1..1461	>GETS01015420.1_12 [1 - 1461] TSA: Locusta migratoria manilensis CL5348.Contig1_ALL transcribed RNA sequence RDATGQHSTPLHCTAAPTPTPQQPPTPAAARTHADARAAAAVTSATGSRMVVRLCRALLA VLLACSLAGVDGRCKFGVAEYELGQRWFPRLESQGTVFCVTCGCYEGGRMNCSSRACPVN CSKEENADCCRICSEHAPQPQTEPQTEREAEAAAVSVAAEEGAMAAAPSTIVGRDGGCVH NRRAYRNGDSFPSNSTGLRVDQPNQCVQCKCTEGVVICETQTCPPLDCASPITTTSHCCP VCPGPLTYNQQSSSITFSDPSAPSGSKDRNCISTGKYYVDGSSWHP…	chordin-like protein 2 [Cryptotermes secundus]		-
											GETS01013834.1_1	9.2e-25	850..940	1760	1..312	>GETS01013834.1_1 [1 - 312] TSA: Locusta migratoria manilensis CL4695.Contig2_ALL transcribed RNA sequence EPEPEADPRAVLAAGGCRAPHQVYEDGRSWHPRIQPFGVEKCVTCRCKAGHIQCQRRLCK PATCARLQEAAPAPGAAPVAPEEEAEERECCRAQCARRHRRPHG	PREDICTED: dorsal-ventral patterning protein Sog [Drosophila busckii]		-
GDIO01.1.fsa_nt	C:89.6%	F:5.7%	M:4.7%	1658	229990	Locusta migratoria manilensis	cellular organisms; Eukaryota; Opisthokonta; Metazoa; Eumetazoa; Bilateria; Protostomia; Ecdysozoa; Panarthropoda; Arthropoda; Mandibulata; Pancrustacea; Hexapoda; Insecta; Dicondylia; Pterygota; Neoptera; Polyneoptera; Orthoptera; Caelifera; Acrididea; Acridomorpha; Acridoidea; Acrididae; Oedipodinae; Locusta; Locusta migratoria	Orthoptera	Caelifera	Acrididae	GDIO01021445.1_30	5.4e-15	675..770			>GDIO01021445.1_30 [1654 - 2] (REVERSE SENSE) TSA: Locusta migratoria manilensis Unigene19429_All transcribed RNA sequence PPDVAKDIIDGCIDGNCTGFECPSDSIYRIDEGNATCVCNLENCTQPKCDEQEAQLLHKA AGLPGDCCDVFECPATENTNFQCWWNNEWKKNGTIWSKDECTACRCEDGIVVCTEKEVCP EIPSSCPEKHTPKGKCCPICLTDTPGCFVHSKNVVMKVGEKWQEDPCTTCICNDGKKECW SFMCEIKCSNPKHTENECCPVCEEGEHAHTVSECPTLNCSLYCPTGLERDDTGCPICQCQ QLKEVETATTPLQHEDNTDSKEGEEHDYEEGE…	cysteine-rich motor neuron, putative [Pediculus humanus corporis]	this HMM region has many more hits in other ORFs	-
GCGJ01.1.fsa_nt	C:77.8%	F:15.6%	M:6.6%	1658	229990	Locusta migratoria manilensis	cellular organisms; Eukaryota; Opisthokonta; Metazoa; Eumetazoa; Bilateria; Protostomia; Ecdysozoa; Panarthropoda; Arthropoda; Mandibulata; Pancrustacea; Hexapoda; Insecta; Dicondylia; Pterygota; Neoptera; Polyneoptera; Orthoptera; Caelifera; Acrididea; Acridomorpha; Acridoidea; Acrididae; Oedipodinae; Locusta; Locusta migratoria	Orthoptera	Caelifera	Acrididae	GCGJ01007463.1_5	9e-101	8..289	971	2..970	>GCGJ01007463.1_5 [2 - 970] TSA: Locusta migratoria manilensis CL3776.Contig1_test2_name transcribed RNA sequence EDAATEATDATNHARRRPAEMRAATLTLTLTLLLTLGAAVRRPGAAQLPISSDDRRVTRA SECHFGRRVYELGAHWFADLGPPFGVMYCIRCECVAVKKKRRVVARAQCRNVKTECPPPS CEHPVLQPGRCCKVCPGDDAFSPDVLPTEPTVKEVPSHGGAGADDDRRKHMAAVLTPRVA EWLSREDPERGAVPASGLEALPAAAATGRFQLARRSLYFSFYVAEGAPRPRAVQFRSEEG DILVEMAVGEGGRYQREAGKVCGAWRRLPRDYRRLLREGRL…	PREDICTED: dorsal-ventral patterning protein Sog [Neodiprion lecontei]		yes	GCGJ01007463.1_5	2.5e-108	7..284	GCGJ01007463.1_5	1.4e-85	13..251
											GCGJ01033235.1_2	1.1e-36	731..826	322	3..320	>GCGJ01033235.1_2 [3 - 320] TSA: Locusta migratoria manilensis Unigene17670_test2_name transcribed RNA sequence PPDGRRPTPPPGDCCPACHNETSAQESRWGVRRGCSVSGEFHAAGSSWYPYVPPHGFDTC VTVSCDAVTLQVRFWRRRCPALDCGGRRPVRPDPRACCRVCPPADT	dorsal-ventral patterning protein Sog isoform X3 [Pseudomyrmex gracilis]		-	GCGJ01033235.1_2	8e-38	727..822	GCGJ01018480.1_29	1.5e-28	628..787
											GCGJ01036518.1_6	1.6e-27	359..536	720	2..718	>GCGJ01036518.1_6 [2 - 718] TSA: Locusta migratoria manilensis Unigene20957_test2_name transcribed RNA sequence EAGRAIVEETVRAPQPQTQAPPLGQSQNQSQSERQSQRQAPLSEVELRSPVGAATLRQLA AGRLSAALSADDAAGRRLLQLRGRLLARATCEILQAVLTPTDAASAEAGRVDASAASAGV GVGGVAWLFARRDGSLSYGATLSGLEALPVRMLTLTSARGTDLYDLTPALSDSGEAAGEL GPPGVSELRQLTSGELWLAVSTQRAAVARGRLAPRLVAGARDAEQPAHLLPPPPSAAAA	dorsal-ventral patterning protein Sog isoform X2 [Cryptotermes secundus]		-	GCGJ01036518.1_6	7.4e-39	352..533	GCGJ01033235.1_2	3.5e-33	677..776
											GCGJ01023023.1_5	2.9e-18	869..940	297	296..69	>GCGJ01023023.1_5 [296 - 69] (REVERSE SENSE) TSA: Locusta migratoria manilensis Unigene7453_test2_name transcribed RNA sequence EDGRSWHPRIQPFGVEKCVTCRCKAGHIQCQRRLCKPATCARLQEAAPAPVAPEEEAEER ECCRAQCARRHRRPHG	PREDICTED: dorsal-ventral patterning protein Sog [Acromyrmex echinatior]		-	GCGJ01023023.1_5	1.7e-16	860..930
GAUZ02.1.fsa_nt	C:80.6%	F:8.6%	M:10.8%	1658	355390	Stenobothrus lineatus	cellular organisms; Eukaryota; Opisthokonta; Metazoa; Eumetazoa; Bilateria; Protostomia; Ecdysozoa; Panarthropoda; Arthropoda; Mandibulata; Pancrustacea; Hexapoda; Insecta; Dicondylia; Pterygota; Neoptera; Polyneoptera; Orthoptera; Caelifera; Acrididea; Acridomorpha; Acridoidea; Acrididae; Gomphocerinae; Stenobothrus	Orthoptera	Caelifera	Acrididae	GAUZ02028696.1_8	1.3e-36	195..360	498	496..2	>GAUZ02028696.1_8 [496 - 2] (REVERSE SENSE) TSA: Stenobothrus lineatus C225803_a_3_0_l_498 transcribed RNA sequence PRPRAVQFRSEEGDILVEMTLGEGGRYQRETGKVCGAWRRLPRDYRRLLREGKLYAVLLW PPSLLGQLPPVAGQIVGHHSLATEVFSGLLEEVAGGDAAATAVVSVHAAPDTSSVHLSLL LSADVPSGATLTARLEDEAGQAVVEETVRAPQPQTQAPPSGQGQK	Chordin precursor, putative [Pediculus humanus corporis]		yes	GAUZ02028696.1_8	1.5e-41	190..356	GAUZ02028696.1_8	1.8e-32	166..317
											GAUZ02047535.1_38	1.8e-15	675..770			>GAUZ02047535.1_38 [1811 - 117] (REVERSE SENSE) TSA: Stenobothrus lineatus s15647_L_54960_0_a_4_9_l_1811 transcribed RNA sequence GIVVCTEKEVCSEIPPSCPEKHTPKGKCCPICLSDTPGCFVHSKSMVMKDGEKWQEDPCT HCTCTDGKKECWSFMCEIKCSNPKHIENECCPVCEEGEQAHKVSQCPTLNCSLYCPTGLE KDDTGCPICQCLQLKEVETDTTPRQHEDNTEGEEGGEEHDYEEEDIDEEQEMEDDDTDDE ELYPAEELSENMCKTLSGHNFEDGMMWHDGCHQCYCHAGLEMCNLIKCPVIKCENPIFDP PEDCCPHCQDNTEEQPQHQPATGCF…	cysteine-rich motor neuron 1 protein-like isoform X5 [Zootermopsis nevadensis]	this HMM region has 6 hits in the hit ORF	-				GAUZ02047535.1_38	1e-14	614..722
											GAUZ02032699.1_9	2.1e-14	877..940	680	678..472	>GAUZ02032699.1_9 [678 - 472] (REVERSE SENSE) TSA: Stenobothrus lineatus C240344_a_7_0_l_680 transcribed RNA sequence RIQPFGVEKCVTCRCKSGHIQCQRKVCKAATCARLQQDSTAAPTAPQEEAEERECCRAQC TRRHRRPHG	Chordin precursor, putative [Pediculus humanus corporis]		-	GAUZ02032699.1_9	8.7e-13	868..930
											GAUZ02040955.1_48	1.1e-05	174..214			>GAUZ02040955.1_48 [663 - 505] (REVERSE SENSE) TSA: Stenobothrus lineatus C270066_a_66_0_l_3045 transcribed RNA sequence VAMITLTFSTIRWNVWYSSSASNCSSRRARSILFMNKTGLILSAIACRRTVSV	No significant similarity found.		-
GAZT02.1.fsa_nt	C:65.2%	F:17.7%	M:17.1%	1658	58589	Prosarthria teretrirostris	cellular organisms; Eukaryota; Opisthokonta; Metazoa; Eumetazoa; Bilateria; Protostomia; Ecdysozoa; Panarthropoda; Arthropoda; Mandibulata; Pancrustacea; Hexapoda; Insecta; Dicondylia; Pterygota; Neoptera; Polyneoptera; Orthoptera; Caelifera; Acrididea; Acridomorpha; Proscopioidea; Proscopiidae; Proscopiinae; Proscopiini; Prosarthria	Orthoptera	Caelifera	Proscopiidae	GAZT02002062.1_3	1.1e-47	40..125	297	3..296	>GAZT02002062.1_3 [3 - 296] TSA: Prosarthria teretrirostris C105682_a_7_0_l_297 transcribed RNA sequence ECHMGRRAYDLNAHWFADLGPPFGVMYCIRCECVAVKKKRRVVARAQCRNVKNECPEPSC DEPVLSPGRCCKVCPSDDARSPDVLPTEPAVKDVIPGL	Dorsal-ventral patterning protein Sog [Papilio xuthus]		yes	GAZT02002062.1_3	3.8e-49	35..122	GAZT02002062.1_3	2e-40	29..109
											GAZT02023784.1_11	1.6e-13	686..770			>GAZT02023784.1_11 [3 - 1454] TSA: Prosarthria teretrirostris C164367_a_8_0_l_2476 transcribed RNA sequence ECLSFTCETKCLNPKHIANECCPICEDGEPVQMIPNCSFENCTLDCPNGYVRDDSGCYLC ECQGVTDEDEGIEEIEEDDNDHNINGNEEEEGEEEDDELFSVDEPSGNTCKTLYGDLYED GETWFDSCRQCYCHGGSEMCGLITCPAVTCDHPLFDPPKHCCPYCPDDISQFPEEQPNSG CFSTDGVYHMEGEVWSLNQCIKCFCHSGQVMCKAEECPPVPCLKPVYVNGPCCPSCPNFT LPLSVSTTPCDLQNRLHGEIWRENYCSSCMCSSGKVNCFDEDCPEIQ…	cysteine-rich motor neuron 1 protein-like isoform X3 [Zootermopsis nevadensis]	this HMM region has 5 hits in the hit ORF	-
											GAZT02041891.1_2	4.2e-18	874..939	1089	1..198	>GAZT02041891.1_2 [1 - 198] TSA: Prosarthria teretrirostris s4771_L_10018_0_a_15_5_l_1089 transcribed RNA sequence RLWHPRIQPFGEEKCVACSCKAGQVSCQKKRCKQSTCVAVSRRGDTDECCQAQCTRRQRR QLLPHG	PREDICTED: dorsal-ventral patterning protein Sog [Trachymyrmex cornetzi]		-				GAZT02041891.1_2	2.6e-17	810..864
											GAZT02023410.1_9	6.7e-05	108..160			>GAZT02023410.1_9 [91 - 1581] TSA: Prosarthria teretrirostris C163437_a_14_0_l_2067 transcribed RNA sequence SVKDVHSFIKFCYYYLTGSKDIHCCKMIAGNVLVVRHLPHEFTNEEKEAFLKHFGAIHVK CLSSKLNKSNVVFARFNSDTDTKIALRRLHQLDVLGYPLTVEYAKGDRNDLDSSEKTKII HTAKEETENTQKYYEAFLHKLNSWNSSVNFMQPPPPHLRYQYPPPTVGILTNITRALASV PKFYTQVIHLMNKMNLPSPFENIFPEADVAVNFRSIFPEVSNELQQTTEVTQEEDMLSSE DESEIESDHENQVEKTILPMKRTSVQTKKKLKRPKFIKPLPAVPPP…	RNA-binding protein 40-like [Cryptotermes secundus]		-
GDCF01.1.fsa_nt	C:58.2%	F:20.3%	M:21.5%	1658	247159	Aularches miliaris	cellular organisms; Eukaryota; Opisthokonta; Metazoa; Eumetazoa; Bilateria; Protostomia; Ecdysozoa; Panarthropoda; Arthropoda; Mandibulata; Pancrustacea; Hexapoda; Insecta; Dicondylia; Pterygota; Neoptera; Polyneoptera; Orthoptera; Caelifera; Acrididea; Acridomorpha; Pyrgomorphoidea; Pyrgomorphidae; Aularches	Orthoptera	Caelifera	Pyrgomorphidae	GDCF01057199.1_11	4.2e-64	33..190	515	514..2	>GDCF01057199.1_11 [514 - 2] (REVERSE SENSE) TSA: Aularches miliaris breed breeding C245485_a_3_0_l_515, transcribed RNA sequence DRRVSRASECHLGRRVYELGSHWFPDLGPPFGVMHCIRCECVAVKKKRRVVARVQCRNVK HDCPTPSCDYPVLPPGRCCKLCPGDDALSPDVLPTEPSVTGQQPHSGGASAADDDRRKHM VAVLTARVAESLFKDDPERVAGAGVNQLPPSVATGRFQLSRRSLYYSLYIA	dorsal-ventral patterning protein Sog [Aedes albopictus]		yes
											GDCF01075689.1_2	2.6e-22	867..939	705	2..235	>GDCF01075689.1_2 [2 - 235] TSA: Aularches miliaris breed breeding s7198_L_60524_0_a_20_3_l_705, transcribed RNA sequence VYEDGRTWHPRIQPFGVEKCVTCRCKAGHIQCQRKVCKQSTCARLQEAAAAPDAASDDVC CRTQCSRKLRSPATSPHG	PREDICTED: dorsal-ventral patterning protein Sog, partial [Drosophila bipectinata]		-
											GDCF01064239.1_4	2.9e-16	676..770			>GDCF01064239.1_4 [2 - 880] TSA: Aularches miliaris breed breeding C263302_a_4_0_l_881, transcribed RNA sequence VCLSDTPRCVVHSKSRVMENGERWQENPCTACVCTDGKKECWSFTCEIKCSNPKYMENEC CPICEDNEPAHTASHCPSLNCSLYCPSGFKQNEIGCPICECEQSTDEGTEAPPTETEGHF EDNELVDEDNEEEDEEGDEIIDEDEELYPVEEAQENMCRTLSGDLYEDGKMWSDGCHQCY CHSGLEMCNLIKCPIIKCDHPVFHPSRDCCPHCEDNAKDQSQHQPTAGCFTVDGVYHMEG EIWSLNKCTKCLCYSGQVMCKAEECAPTPCLNPVFQNDKCCS…	cysteine-rich motor neuron, putative [Pediculus humanus corporis]	this HMM region has many more hits in other ORFs	-
											GDCF01031380.1_10	6.4e-15	468..541	256	255..1	>GDCF01031380.1_10 [255 - 1] (REVERSE SENSE) TSA: Aularches miliaris breed breeding C184332_a_3_0_l_256, transcribed RNA sequence GTELYDLTPALTESGVASGDLAAPGVAELRQLYSGDLWVSVATQRATIARGRLAPRPVGG ARDAERPAYLLRPDAASDADPDADA	dorsal-ventral patterning protein Sog isoform X2 [Ctenocephalides felis]
GDBW01.1.fsa_nt	C:67.7%	F:16.1%	M:16.2%	1658	1603020	Tropidacris collaris	cellular organisms; Eukaryota; Opisthokonta; Metazoa; Eumetazoa; Bilateria; Protostomia; Ecdysozoa; Panarthropoda; Arthropoda; Mandibulata; Pancrustacea; Hexapoda; Insecta; Dicondylia; Pterygota; Neoptera; Polyneoptera; Orthoptera; Caelifera; Acrididea; Acridomorpha; Acridoidea; Romaleidae; Romaleinae; Tropidacris	Orthoptera	Caelifera	Romaleidae	GDBW01014524.1_11	2.8e-60	731..911	607	607..2	>GDBW01014524.1_11 [607 - 2] (REVERSE SENSE) TSA: Tropidacris collaris breed breeding C137258_a_5_0_l_607, transcribed RNA sequence RKPTPPPGDCCPACHNETSAQESRWGVRRGCSVSGEFHAAGSSWYPYVPPHGFDTCVTVS CDAVTLQVRFWRRRCPALDCGGRRPIRPDPRACCRVCPPPDTADDEPGGAGAVAVVDPQP EPDPQAVLAAGGCRAPHQVYEDGSSWHPRIQPFGVEKCVTCRCKTGHIQCQRKVCKQATC ARLLDAAPGAAPAVPGAAPDVA	dorsal-ventral patterning protein Sog [Zootermopsis nevadensis]		yes
											GDBW01007730.1_6	3e-37	134..246	404	3..404	>GDBW01007730.1_6 [3 - 404] TSA: Tropidacris collaris breed breeding C119723_a_3_0_l_404, transcribed RNA sequence PDVLPTEPSVKEVQPHPAGGGADDERRKHMAAVLTSRVAEFLFREDPERAPASILDQLPP AAATGRFQLARRNLYFSFYVADNVPRPRAIQFRSEEGDILTEMPLGEGGRYQREAGKVCG AWRRLPRDYRRLLR	chordin [Culex quinquefasciatus]		-
											GDBW01003848.1_9	2.5e-25	6..74	337	283..2	>GDBW01003848.1_9 [283 - 2] (REVERSE SENSE) TSA: Tropidacris collaris breed breeding C109841_a_3_0_l_337, transcribed RNA sequence GHRQSEAVHCLSRIEMRAATPTLTLPLLLLTVAAAAAVRRTGAAQMPITSEDRRITRASE CHFGRRVYELGAHWFADLGPPFGVMYCIRCECVA	dorsal-ventral patterning protein Sog, partial [Monomorium pharaonis]		-
											GDBW01004324.1_2	8.5e-20	577..669	344	1..342	>GDBW01004324.1_2 [1 - 342] TSA: Tropidacris collaris breed breeding C111040_a_3_0_l_344, transcribed RNA sequence AEEAREWLSVQLVLEARPLEAPGAPVWSRELAALNASRRGRAFWLEESLADVPAAELARL EYAVCHLAVRDATTGHLLLSGRLPQTKVPASCQPRSTDNDVVPVLHQEAAGAGA	PREDICTED: dorsal-ventral patterning protein Sog [Drosophila ficusphila]		-
GASQ02.1.fsa_nt	C:86.6%	F:7.5%	M:5.9%	1658	288127	Tetrix subulata	cellular organisms; Eukaryota; Opisthokonta; Metazoa; Eumetazoa; Bilateria; Protostomia; Ecdysozoa; Panarthropoda; Arthropoda; Mandibulata; Pancrustacea; Hexapoda; Insecta; Dicondylia; Pterygota; Neoptera; Polyneoptera; Orthoptera; Caelifera; Acrididea; Tetrigoidea; Tetrigidae; Tetriginae; Tetrix	Orthoptera	Caelifera	Tetrigidae	GASQ02004525.1_8	4.3e-114	566..937	1072	1..1071	>GASQ02004525.1_8 [1 - 1071] TSA: Tetrix subulata C115828_a_12_0_l_1072 transcribed RNA sequence VSLAGLPQDDRLLVLYLEMIPLLAHGAPVDTKVLGQFNGSYYEDSIMAMPLVYLAKLGYE VCYLGVKDALTGQVLVNGTLKDVKVPTNCQPHYANNDVPSFDPLHDGDEEGARVKAPCYD KGQFREDGAQWPMVGDSCTVCHCRRGKIHCDSVICPAVPERCPGGEKPIPPPGECCSVCP YEMSSFENKTTNRGCFLAGQFHVAGSSWHPYVPPHGFDVCATCSCDPNTLQVRWVRTTCP ELHCKPSEAKRPPKSCCKVCPDVVQDQEEIVKITQTRTVEEVLASGGCKNSHGLFENE…	dorsal-ventral patterning protein Sog [Drosophila erecta]		yes	GASQ02004525.1_8	7.3e-118	561..927	GASQ02004525.1_8	8.6e-106	523..863
											GASQ02016032.1_7	6.1e-55	43..147	329	329..3	>GASQ02016032.1_7 [329 - 3] (REVERSE SENSE) TSA: Tetrix subulata C83239_a_7_0_l_329 transcribed RNA sequence HLGKQVHEIGSHWFADLGPPFGIMYCIRCECIAMKKKRRIVARPQCRNIKHECPKPSCDE PVLLPGRCCKICPQDEPFSPDILPQEPSRDNQPALDDDRRKHFAAVLTA	dorsal-ventral patterning protein Sog isoform X2 [Ctenocephalides felis]		-	GASQ02016032.1_7	2.5e-56	38..142	GASQ02016032.1_7	2.5e-45	32..131
											GASQ02028706.1_38	2.6e-08	686..770			>GASQ02028706.1_38 [2095 - 446] (REVERSE SENSE) TSA: Tetrix subulata s7998_L_23070_0_a_35_9_l_2143 transcribed RNA sequence RPLCAAAMATRMLLLLLLAVTCVSSFPYYEDDDSECPEDSILDSDKECKCKPLTECYKPT CNGEKPILIGTAEGKPGKCCDEYRCPRKDCIYNNETKANGTTWRSNCDVLKCEDGLSLHI STTKCQEIPPACTEVYKPPGECCPVCKTFAKYCMIPGTNRMMSEGSVWNDDPCTKCTCED GKVSCKSSLCDVKCVNPKYIPTECCPVCDGSPDIIYPPSVGLISTCKTSDGGIHREGETW FDGCRSCYCLNGIEMCNLITCPVLKCENPVF…	cysteine-rich motor neuron 1 protein-like isoform X5 [Zootermopsis nevadensis]	this HMM region has 6 hits in the hit ORF	-	GASQ02028706.1_38			GASQ02016744.1_1	2.4e-05	670..691
											GASQ02008583.1_88	4.7e-08	677..742			>GASQ02008583.1_88 [4742 - 747] (REVERSE SENSE) TSA: Tetrix subulata C128558_a_14_0_l_4743 transcribed RNA sequence IPAGAFKNLESIKRLRLDSNALVCDCELLWLANMLQGKLNKTQAAATCQYPANMQGRPLA GMSMNDLHCKKPKITEEPHDVEVSFGGTVFFTCKAEGDPAPDIVWMRNSNEVNMLNEPRY SKLSDGTLMISNAVDTDVGVYECKAISPAGEVRSRAARMLHDSSKEKPHFRRTPLDQVTQ KGGTVTLYCAAAGQPQPDISWSHNDIPVTNNDRVRVGKDGSITITNIRKEDSGTYKCTAS NYVGRISSVAQIKVNVIPTFTTHPENLTLKSGGQAELRC…	peroxidasin homolog isoform X2 [Zootermopsis nevadensis]		-	GASQ02008583.1_88
GCPJ01.1.fsa_nt	C:81.7%	F:9.4%	M:8.9%	1658	1603032	Xya variegata	cellular organisms; Eukaryota; Opisthokonta; Metazoa; Eumetazoa; Bilateria; Protostomia; Ecdysozoa; Panarthropoda; Arthropoda; Mandibulata; Pancrustacea; Hexapoda; Insecta; Dicondylia; Pterygota; Neoptera; Polyneoptera; Orthoptera; Caelifera; Tridactylidea; Tridactyloidea; Tridactylidae; Xya	Orthoptera	Caelifera	Tridactylidae	GCPJ01003278.1_6	1.4e-13	676..744			>GCPJ01003278.1_6 [269 - 3] (REVERSE SENSE) TSA: Xya variegata breed wildtype C107920_a_6_0_l_270, transcribed RNA sequence QHKDPEECCPRCKGTRQVLEPPKGSCLLQTKVHENGKTFKADSCTECSCYNSTSICTRTT CPVLECAPERRTTPHGQCCPVCPKIEEVQ	BMP-binding endothelial regulator protein [Cryptotermes secundus]	this HMM region has more hits in other ORFs	no
											GCPJ01035396.1_17	4.7e-10	669..742			>GCPJ01035396.1_17 [2 - 2164] TSA: Xya variegata breed wildtype C195380_a_16_0_l_2749, transcribed RNA sequence NGFSMPIGWKKHIKYYGYPKPSARLVSTEMISTDVITPDDYLTHMVMQWGQFLDHDLDHA IPSVSSESWDGIDCKRSCEYAAPCYPIEIPPNDPRIKNRRCIDFVRSSAICGSGHTSVFF DTVMPREQINQLTSFIDASQVYGFSEEVARDLRDFQNNRNLGFLREGIKLPNKKALLPLA DNQPNDCRRDPTESDIGCFLAGDIRSNEQLGLLAMHTIWFREHNRIAEELRNINPQWDGD TVYHETRKIVGAQMQFITFEHWLPNILGPEGMEMLGEYKGYNP…	peroxidasin homolog isoform X9 [Zootermopsis nevadensis]		-
GFBX01.1.fsa_nt	C:3.6%	F:3.3%	M:93.1%	1658	58604	Hemideina crassidens	cellular organisms; Eukaryota; Opisthokonta; Metazoa; Eumetazoa; Bilateria; Protostomia; Ecdysozoa; Panarthropoda; Arthropoda; Mandibulata; Pancrustacea; Hexapoda; Insecta; Dicondylia; Pterygota; Neoptera; Polyneoptera; Orthoptera; Ensifera; Tettigoniidea; Stenopelmatoidea; Anostostomatidae; Deinacridinae; Hemideina	Orthoptera	Ensifera	Anostostomatidae	No hits detected that satisfy reporting thresholds	nd						transcriptome is really bad	?
GFBW01.1.fsa_nt	C:5.1%	F:4.5%	M:90.4%	1658	1394545	Hemideina thoracica	cellular organisms; Eukaryota; Opisthokonta; Metazoa; Eumetazoa; Bilateria; Protostomia; Ecdysozoa; Panarthropoda; Arthropoda; Mandibulata; Pancrustacea; Hexapoda; Insecta; Dicondylia; Pterygota; Neoptera; Polyneoptera; Orthoptera; Ensifera; Tettigoniidea; Stenopelmatoidea; Anostostomatidae; Deinacridinae; Hemideina	Orthoptera	Ensifera	Anostostomatidae	No hits detected that satisfy reporting thresholds	nd						transcriptome is really bad	?
GCPE01.1.fsa_nt	C:72.6%	F:15.1%	M:12.3%	1658	1603016	Nippancistroger testaceus	cellular organisms; Eukaryota; Opisthokonta; Metazoa; Eumetazoa; Bilateria; Protostomia; Ecdysozoa; Panarthropoda; Arthropoda; Mandibulata; Pancrustacea; Hexapoda; Insecta; Dicondylia; Pterygota; Neoptera; Polyneoptera; Orthoptera; Ensifera; Tettigoniidea; Stenopelmatoidea; Gryllacrididae; Nippancistroger	Orthoptera	Ensifera	Gryllacrididae	GCPE01029265.1_19	6.2e-112	640..941	982	980..93	>GCPE01029265.1_19 [980 - 93] (REVERSE SENSE) TSA: Nippancistroger testaceus breed wildtype C176179_a_3_0_l_982, transcribed RNA sequence LLKGRVKQVNVPSVCRPQATDNDVSYRDPSRGEDPSEVPSCFHDGIFHDDGTQWTAVDDP CTMCSCHHEHVRCDPVVCPPLTCSNGIKSKPLPGECCPTCQNSTTITEINNTSATRGCFL AKQFHKAGSTWHPYVPPIGFDTCALCSCNATTLEVKCHKMQCPLLTCNERDAIRPDKRAC CKQCPVVTTEGTDIQVPRDQQATTTQRTAEGILASGGCKSARGLPFENGQEWHPRVHSYG EQKCIKCRCKDGETICE…	dorsal-ventral patterning protein Sog isoform X2 [Ceratina calcarata]		yes	GCPE01029265.1_19	1.2e-115	635 931	GCPE01029265.1_19	2.4e-98	598..867
											GCPE01021647.1_11	1.1e-12	679..743			>GCPE01021647.1_11 [598 - 2] (REVERSE SENSE) TSA: Nippancistroger testaceus breed wildtype C156353_a_3_0_l_598, transcribed RNA sequence ALEDVRLIPGPHGYLRQCPLLDSSCPTCGQFSLLQNTVEQLTKHLHELSQRLEAAEGRIS KVEDCDCQKSCRVNGSVHADGATWQRGCDICSCVHGEIQCRPVQCPNVNCKNPVFNPGEC CPSCLKQCYLRGVLYDHGESVSLRQCVECECHDGSMHCKRIDPETMCPPLPCSPQEQFSV PGECCKFCPDVDECQQEGG	protein kinase C-binding protein NELL1-like isoform X4 [Cryptotermes secundus]	this HMM region has many more hits in other ORFs	-				GCPE01021647.1_11	1.5e-16	628..692
GDVN01.1.fsa_nt	C:82.7%	F:9.5%	M:7.8%	1658	6997	Acheta domesticus	cellular organisms; Eukaryota; Opisthokonta; Metazoa; Eumetazoa; Bilateria; Protostomia; Ecdysozoa; Panarthropoda; Arthropoda; Mandibulata; Pancrustacea; Hexapoda; Insecta; Dicondylia; Pterygota; Neoptera; Polyneoptera; Orthoptera; Ensifera; Gryllidea; Grylloidea; Gryllidae; Gryllinae; Acheta	Orthoptera	Ensifera	Gryllidae	GDVN01022583.1_84	9.5e-09	671..742			>GDVN01022583.1_84 [5185 - 1319] (REVERSE SENSE) TSA: Acheta domesticus C165105_a_17_0_l_5185 transcribed RNA sequence GKNLATMTESDFHCRKPKITEDPHDVEVTFGGTVFFTCKAEGDPAPDIIWMRDSNEINFG DPRYSKLSDGTLMIENAVDSDIGVYECMAKNPAGEVKSRQAKMNYQKTRAKPHFRRTPLD QEIYQGGTIKLYCAASGQPQPDISWSHDDIPVVSNDRVQISSDGTLTITSVQHEDAGIYK CTAANFVGRITSVAQVKVNVAPSFITRPDNLTLKSGGLAELHCVADSNPEIFWFKDGRSV SSGGRISILNNGQVLRIQYVKETDSGKYVCRAQNQA…	peroxidasin homolog isoform X2 [Zootermopsis nevadensis]	this HMM region has many more hits in other ORFs	no	GDVN01022583.1_84	1.9e-08	666..737	GDVN01022583.1_84	6.4e-13	626..691
GFMG01.1.fsa_nt	C:95.9%	F:2.8%	M:1.3%	1658	6999	Gryllus bimaculatus	cellular organisms; Eukaryota; Opisthokonta; Metazoa; Eumetazoa; Bilateria; Protostomia; Ecdysozoa; Panarthropoda; Arthropoda; Mandibulata; Pancrustacea; Hexapoda; Insecta; Dicondylia; Pterygota; Neoptera; Polyneoptera; Orthoptera; Ensifera; Gryllidea; Grylloidea; Gryllidae; Gryllinae; Gryllus	Orthoptera	Ensifera	Gryllidae	GFMG01333253.1_3	3.1e-14	681..772			>GFMG01333253.1_3 [3 - 623] TSA: Gryllus bimaculatus TRINITY_DN173328_c6_g2_i1 transcribed RNA sequence AALPGRGRHGLVAGRVALQPGAGCQINGQTVTDERNVTIPEDPCLKCHCERGGRMTCVKR SCPVLQCPEGARRPPGLGECCPKCIGQRPVMEPPQGICMLAKDVHRSGDTWSPDHCTHCK CTNGTSVCRRQTCPVLECAAQHTTHGQCCPKCQPVDLKRNATCTIAGHTYKDGESWRLGP CKSCLCHQGQVRCAVQMCPACPTGFKE	BMP-binding endothelial regulator protein [Cryptotermes secundus]		no	GFMG01333256.1_11	2.7e-12	678..768	nothing better
GAIZ01.1.fsa_nt	C:39.5%	F:22.6%	M:37.9%	1658	7000	Gryllus firmus	cellular organisms; Eukaryota; Opisthokonta; Metazoa; Eumetazoa; Bilateria; Protostomia; Ecdysozoa; Panarthropoda; Arthropoda; Mandibulata; Pancrustacea; Hexapoda; Insecta; Dicondylia; Pterygota; Neoptera; Polyneoptera; Orthoptera; Ensifera; Gryllidea; Grylloidea; Gryllidae; Gryllinae; Gryllus	Orthoptera	Ensifera	Gryllidae	GAIZ01005333.1_6	7e-06	688..745			>GAIZ01005333.1_6 [211 - 2] (REVERSE SENSE) TSA: Gryllus firmus Locus_32651_Transcript_1/1_Confidence_1.000_Length_213 transcribed RNA sequence RIYQNGESFQPNCKHQCTCIDGAVGCIPLCPQELSLPNLGCPNPRLVKVSGQCCEEWVCD EDSSIKDSLD	PREDICTED: protein CYR61-like, partial [Nicrophorus vespilloides]	this HMM region has many more hits in other ORFs; no better hit detectable	no	GAIZ01005333.1_6	4.3e-06	683..740	No hits detected that satisfy reporting thresholds	---	---
											GAIZ01006736.1_1	8.7e-06	416..480			>GAIZ01006736.1_1 [211 - 447] TSA: Gryllus firmus Locus_30512_Transcript_1/1_Confidence_1.000_Length_486 transcribed RNA sequence LIVIFNSFLRSKYLSCSGLALLYIFKNKIGTLVYEYGYKSVPREVMGTILNNDHPLHHAN LKKLNIYLIVNHLKLHKEV	No significant similarity found.	transcriptome quite bad	-
GGSD01.1.fsa_nt	C:93.5%	F:3.3%	M:3.2%	1658	51040	Gryllus veletis	cellular organisms; Eukaryota; Opisthokonta; Metazoa; Eumetazoa; Bilateria; Protostomia; Ecdysozoa; Panarthropoda; Arthropoda; Mandibulata; Pancrustacea; Hexapoda; Insecta; Dicondylia; Pterygota; Neoptera; Polyneoptera; Orthoptera; Ensifera; Gryllidea; Grylloidea; Gryllidae; Gryllinae; Gryllus	Orthoptera	Ensifera	Gryllidae	GGSD01061024.1_6	1.4e-13	683..770			>GGSD01061024.1_6 [2 - 1219] TSA: Gryllus veletis Gvel_40734_c0_g1_i1 transcribed RNA sequence GICMLAKDVHRSGDTWSPDHCTHCKCANGTSVCRRQTCPVLECAAQHTTHGQCCPKCQPV DLKRNATCTIAGHTYKDGESWRLGPCKSCLCHQGQVRCAVQMCPACPTGFKEERHPGECC QRCVESDGVCAVFGDPHYKTFDGKFYSFQGSCKYQLATDCVGKNFSIRVTHDSRHTKTSS WTKTISLKMGELKVNLGQKMRVKVNGKRIEPPYHLSDKLFVNKTDESVRVHTHLGVGILW DGYSFAEVYVPTKYKGHMCGLCGDFNGNSRNDFVTRRGRPVQDADKFGTSWRVGGVKACT…	BMP-binding endothelial regulator protein [Cryptotermes secundus]	this HMM region has many more hits in other ORFs; no better hit detectable	no	GGSD01061024.1_6	2e-13	678..766
											GGSD01052032.1_37	7.2e-06	82..112	2307	1626..1420	>GGSD01052032.1_37 [1626 - 1420] (REVERSE SENSE) TSA: Gryllus veletis Gvel_34833_c0_g1_i1 transcribed RNA sequence KHMFTPASIAKLTATNIKNVCYKTTCMVIVIQHGYCCKKQIYHQKKFFRSKTAIILKLDL RLSRFCLNV	dorsal-ventral patterning protein Sog isoform X1 [Manduca sexta]	maybe remnant?	-
GGFB01.1.fsa_nt	C:91.8%	F:4.6%	M:3.6%	1658	109024	Laupala cerasina	cellular organisms; Eukaryota; Opisthokonta; Metazoa; Eumetazoa; Bilateria; Protostomia; Ecdysozoa; Panarthropoda; Arthropoda; Mandibulata; Pancrustacea; Hexapoda; Insecta; Dicondylia; Pterygota; Neoptera; Polyneoptera; Orthoptera; Ensifera; Gryllidea; Grylloidea; Gryllidae; Trigonidiinae; Laupala	Orthoptera	Ensifera	Gryllidae	GGFB01021717.1_7	8.4e-16	677..744			>GGFB01021717.1_7 [242 - 3] (REVERSE SENSE) TSA: Laupala cerasina TRINITY_GG_7211_c0_g1_i1 transcribed RNA sequence PRCVGSRPVMEPPRGVCMLGKEVHRAGDTWTTDHCTHCACRNGTVSCRRQTCPVLECAVD DQHTSHGQCCPKCRPVDLKR	BMP-binding endothelial regulator protein [Cryptotermes secundus]	this HMM region has many more hits in other ORFs; no better hit detectable	no	GGFB01021717.1_7	2.3e-15	673..739
GBHB01.1.fsa_nt	C:93.9%	F:2.8%	M:3.3%	1658	672150	Teleogryllus commodus	cellular organisms; Eukaryota; Opisthokonta; Metazoa; Eumetazoa; Bilateria; Protostomia; Ecdysozoa; Panarthropoda; Arthropoda; Mandibulata; Pancrustacea; Hexapoda; Insecta; Dicondylia; Pterygota; Neoptera; Polyneoptera; Orthoptera; Ensifera; Gryllidea; Grylloidea; Gryllidae; Gryllinae; Teleogryllus	Orthoptera	Ensifera	Gryllidae	GBHB01015998.1_47	6.6e-13	683..772			>GBHB01015998.1_47 [3481 - 1460] (REVERSE SENSE) TSA: Teleogryllus commodus MblContig15999 transcribed RNA sequence THTYTRRAASARPWTRPPTCGGLRGAGEMLLSGVAVLLLAHVVLPDALRAEALGGVGVPS FSHRTPRGLHGTRQACANEGEVVPPHLIDITDINCFTCMCQSGFVECKKALNCPSMEGCH MKLLEPQGGCCKEVCKGCLHEGQLHASGTEWRDPRDPCRTLRCEAGVLTESALQCYTPCH EPVPPAPGQCCPTCAGCQINGQTVTDERNVTIPEDPCLKCHCERGGRMTCVKRSCPVLQC PEGARRPPGLGECCPKCIGQRPVMEPPQGICMLAKDVHR…	BMP-binding endothelial regulator protein [Cryptotermes secundus]	this HMM region has 5 hits in the hit ORF; 9 other ORFs are also detected by this region; no other region of the HMM has hits in this transcriptome	no	GBHB01015998.1_47	1.7e-12	678..768	GBHB01015998.1_47		2.9e-15	634..775
GAWZ02.1.fsa_nt	C:81.1%	F:10.2%	M:8.7%	1658	1323563	Gryllotalpa sp. AD-2013	cellular organisms; Eukaryota; Opisthokonta; Metazoa; Eumetazoa; Bilateria; Protostomia; Ecdysozoa; Panarthropoda; Arthropoda; Mandibulata; Pancrustacea; Hexapoda; Insecta; Dicondylia; Pterygota; Neoptera; Polyneoptera; Orthoptera; Ensifera; Gryllidea; Gryllotalpoidea; Gryllotalpidae; Gryllotalpinae; Gryllotalpa	Orthoptera	Ensifera	Gryllotalpidae	GAWZ02025816.1_4	1.5e-34	698..781	251	250..2	>GAWZ02025816.1_4 [250 - 2] (REVERSE SENSE) TSA: Gryllotalpa sp. AD-2013 C66948_a_4_0_l_251 transcribed RNA sequence SSVHDPCSMCSCHHGQVRCDAVICPPVNCDSKPQPGECCASCTNSTNSQESNTSANQGCY LANQFHKAGSSWHPYLPPNGFDT	dorsal-ventral patterning protein Sog isoform X2 [Cryptotermes secundus]		yes	GAWZ02025816.1_4	8.8e-37	693..777	GAWZ02025816.1_4	3.6e-34	649..733
											GAWZ02033617.1_1	2.5e-28	856..943	347	1..249	>GAWZ02033617.1_1 [1 - 249] TSA: Gryllotalpa sp. AD-2013 C86370_a_5_0_l_347 transcribed RNA sequence ASGGCKNPRGPPFENGQEWHPHLHSYGEYKCVKCRCKNGVQTCERKRCSHSVCVSSKKGV TDECCPKCRRYRHTKHHKPTSNS	Dorsal-ventral patterning protein Sog [Blattella germanica]		-	GAWZ02033617.1_1	5.8e-29	847..932	GAWZ02033617.1_1	2.3e-25	793..868
											GAWZ02012710.1_1	6.3e-05	89..119	1292	64..177	>GAWZ02012710.1_1 [64 - 177] TSA: Gryllotalpa sp. AD-2013 C133102_a_15_0_l_1292 transcribed RNA sequence PNMQSHCPTPTKTQPRTAPRGCSRSCPSSTHSVPRGRQ	chordin [Culex quinquefasciatus]		-	GAWZ02012710.1_1	7.2e-05	84..114
GDBR01.1.fsa_nt	C:69.1%	F:15.7%	M:15.2%	1658	1603024	Phaeophilacris bredoides	cellular organisms; Eukaryota; Opisthokonta; Metazoa; Eumetazoa; Bilateria; Protostomia; Ecdysozoa; Panarthropoda; Arthropoda; Mandibulata; Pancrustacea; Hexapoda; Insecta; Dicondylia; Pterygota; Neoptera; Polyneoptera; Orthoptera; Ensifera; Gryllidea; Grylloidea; Phalangopsidae; Phalangopsinae; Phaeophilacris	Orthoptera	Ensifera	Phalangopsidae	GDBR01001287.1_10	1.4e-55	616..772	472	471..1	>GDBR01001287.1_10 [471 - 1] (REVERSE SENSE) TSA: Phaeophilacris bredoides breed breeding C103360_a_9_0_l_472, transcribed RNA sequence PQSELSKLEFGVVYLDIRDSVSGLSVLKGMVKQVNVPSVCLPQITDNDVPPVNYQHLGQH GEDPSEVTSCFHEKRFYDDGMQWTSVHDPCTMCSCHHGQVHCDAVVCPPVTCDSRPQPGE CCPTCSNSSSSQESNTSTTRGCYLANQFHKAGSSWHP	dorsal-ventral patterning protein Sog isoform X2 [Cryptotermes secundus]		yes
											GDBR01037860.1_8	4.3e-43	65..141	357	357..49	>GDBR01037860.1_8 [357 - 49] (REVERSE SENSE) TSA: Phaeophilacris bredoides breed breeding C86238_a_5_0_l_357, transcribed RNA sequence MYCIKCECIPVQKKRRIVAHVQCRNIKTECPAPTCDEPVLEPGRCCKTCPGDGPSPDVVQ DVPANTTIEEEERNMKRMFQDHVEKIKETKNSKTLVLIVNLIK	dorsal-ventral patterning protein Sog [Aedes albopictus]		-
											GDBR01019803.1_31	6.5e-10	671..742			>GDBR01019803.1_31 [2361 - 1492] (REVERSE SENSE) TSA: Phaeophilacris bredoides breed breeding C151114_a_15_0_l_2362, transcribed RNA sequence IDIWVGGILEDLTDGAKVGPTFRCLLVEQFRRLREGDRFWYENPSVFKSEQLTQIKQVSL SRILCDNGDDITDVTRNAFVLPKHQNPAFLSCAQIPQVDLRFWTECCHDCSNAGQFNSIT RLPSTRTRRAIDYSYASEKPTTFTPTTEPTVDNSTVTTSLPQRPSTVSTKENEIVGSSNS NSRSDQDEVEEERIEGIETALEEFQKTIKQLRRKIRKLEHHCQGNGKHNSSNKCVDADGN WRKNNEVWKKDNC…	peroxidasin isoform X11 [Zootermopsis nevadensis]	this HMM region has many more hits in other ORFs	-
GAUX02.1.fsa_nt	C:70.9%	F:10.2%	M:18.9%	1658	1323559	Ceuthophilus sp. AD-2013	cellular organisms; Eukaryota; Opisthokonta; Metazoa; Eumetazoa; Bilateria; Protostomia; Ecdysozoa; Panarthropoda; Arthropoda; Mandibulata; Pancrustacea; Hexapoda; Insecta; Dicondylia; Pterygota; Neoptera; Polyneoptera; Orthoptera; Ensifera; Rhaphidophoroidea; Rhaphidophoridae; Ceuthophilinae	Orthoptera	Ensifera	Rhaphidophoridae	GAUX02035560.1_18	1.9e-52	792..942	972	971..513	>GAUX02035560.1_18 [971 - 513] (REVERSE SENSE) TSA: Ceuthophilus sp. AD-2013 C245058_a_3_0_l_972 transcribed RNA sequence LEVQCPRTKCPPLECSAHKAFRPDKKACCKQCPPAGPSTEETDGGSQVLRDEQASGGTIL QKTAEEILAGGGCNNTKGPPFENGQEWHPRIESFGEYKCVKCRCKDGTKYCERKRCGRSV CVNVRRGVQPPENSECCPPCRRNRRHHRPPSNS	dorsal-ventral patterning protein Sog isoform X2 [Ceratina calcarata]		yes	GAUX02035560.1_18	1.2e-52	788..931	GAUX02035560.1_18	8.6e-41	744..867
											GAUX02027414.1_5	4e-12	666..745			>GAUX02027414.1_5 [48 - 497] TSA: Ceuthophilus sp. AD-2013 C215791_a_3_0_l_499 transcribed RNA sequence DTWTRPCRYITPPSRLILVEDAMAALRPSLALGVAFAALLLVKTSSAAPVLDQQTAVDEY YGESSGCYYNFQHYDEGDRIITNEPCLNCTCHNRMLMCYLRVCPFSKAIGQDCTIEKKPD QCCPVITCPEVPVHLLTSSTTTATTPPAPT	titin isoform X1 [Zootermopsis nevadensis]		-				GAUX02047672.1_44	1.3e-13	627..691
											GAUX02045673.1_24	4.1e-05	283..328			>GAUX02045673.1_24 [1464 - 202] (REVERSE SENSE) TSA: Ceuthophilus sp. AD-2013 s14165_L_44809_0_a_18_1_l_1464 transcribed RNA sequence RRTERQLEEETPLLGVPITVKESCSLKGMSLCVGSLPRRGIKADFDGDAVRLLKKAGAIP LAITTTPELCLSWETNNLVTGRTNNPYSLLRTSGGSSGGEAALQGAGAAVLSVASDIAGS IRIPAMYNGIFGHKPTPGYVSLEGHYPRAESADFATYLVVGPLTRYAEDLQLALKVMAGD AAPALKLDDKVELGKLKLFYMEDAGYSLVVVPVEREIKERLRQAAQYLQREHGVAVQQGD FKEMEDSVEISCAVFFGMDGI…	fatty-acid amide hydrolase 2-A-like [Zootermopsis nevadensis]		-				GAUX02027414.1_5	4.6e-11	628..692	titin isoform X2 [Cryptotermes secundus]
GCPG01.1.fsa_nt	C:66.1%	F:11.3%	M:22.6%	1658	470930	Diestrammena asynamora	cellular organisms; Eukaryota; Opisthokonta; Metazoa; Eumetazoa; Bilateria; Protostomia; Ecdysozoa; Panarthropoda; Arthropoda; Mandibulata; Pancrustacea; Hexapoda; Insecta; Dicondylia; Pterygota; Neoptera; Polyneoptera; Orthoptera; Ensifera; Rhaphidophoroidea; Rhaphidophoridae; Aemodogryllinae; Diestrammena	Orthoptera	Ensifera	Rhaphidophoridae	GCPG01008871.1_21	1.7e-147	6..310	1004	1002..1	>GCPG01008871.1_21 [1002 - 1] (REVERSE SENSE) TSA: Diestrammena asynamora breed breeding C124688_a_5_0_l_1004, transcribed RNA sequence KKKKKKSALFSYFLLYCVYFSGCAPDMTGRLLLVFMALLACGAAGRRTAPIAPEDIGKRP SRAAECHFGKQPKEMGSTWFADLGPPFGVMYCIKCECIPVQKKRRIVAHLQCRNIKNECP KPTCDEPVLLPGRCCKACPGDGYSPDVVSDVPANLTAEEEERSMRHFAALLTGRTSQFLH RDDTSLMPPAAQTIPQDTVATGRFTFHRKSLHYSFYTSPRRGRPTAIQFVDYDGAILQEQ TLSSGASSVYQNRTGKVCG…	PREDICTED: dorsal-ventral patterning protein Sog [Polistes dominula]		yes				GCPG01008871.1_21	7.3e-117	1..270
											GCPG01009127.1_22	4.2e-113	354..685	1034	1034..3	>GCPG01009127.1_22 [1034 - 3] (REVERSE SENSE) TSA: Diestrammena asynamora breed breeding C125392_a_4_0_l_1034, transcribed RNA sequence VHIQKPSHEINVVGFSSTVPTPVLGLLTRGQLLLTLTSKSNPEALKLKGRVITRTTCEIF QSTLSSADADSHEDATTLVPNNTPASGMAWMFLAQDGSLVYDVQVDQLDPQAVPMLALVS GRGRRRVEFEDLTPSLRRDGHANGTVDRLSPRELEQLYNGELALNVATQSTGSLVRGRLG PRLLADARDSATPVLLKRPDISKPATLVGMAWLAVDMECTLHYEVVLSGLNREDHTLQLY LELFPIMAPGAPRSVRMLD…	dorsal-ventral patterning protein Sog isoform X2 [Cryptotermes secundus]		-				GCPG01009127.1_22	2e-99	313..636
											GCPG01007925.1_18	8.3e-96	689..941	903	902..138	>GCPG01007925.1_18 [902 - 138] (REVERSE SENSE) TSA: Diestrammena asynamora breed breeding C121990_a_14_0_l_903, transcribed RNA sequence FHDDGSQWSSIHDACLMCSCHRGRERCDAVVCPPAPCGNKPLPGECCPTCENSTTSTESN TSATRGCFLANQFHKAGSSWHPYLPPNGFDTCAICTCHPVTLVVQCPRTQCPPLKCDVRD AIRPDKKACCKQCPPNSPNTTEDSNGSTQVLRDEQASSGTINQRTAEEIIAEGGCNNSRG PPFENGQEWHPRIESVGEYKCVKCRCKDGVKHCERKRCTRSVCISTRRGTQPPENAECCP QCKRSRKPHRPPSNT	dorsal-ventral patterning protein Sog [Zootermopsis nevadensis]		-				GCPG01007925.1_18	1.3e-84	640..866
GFSE01.1.fsa_nt	C:60.3%	F:23.8%	M:15.9%	1658	420844	Gampsocleis gratiosa	cellular organisms; Eukaryota; Opisthokonta; Metazoa; Eumetazoa; Bilateria; Protostomia; Ecdysozoa; Panarthropoda; Arthropoda; Mandibulata; Pancrustacea; Hexapoda; Insecta; Dicondylia; Pterygota; Neoptera; Polyneoptera; Orthoptera; Ensifera; Tettigoniidea; Tettigonioidea; Tettigoniidae; Tettigoniinae; Gampsocleis	Orthoptera	Ensifera	Tettigoniidae	GFSE01045231.1_7	1.2e-121	51..279	680	2..679	>GFSE01045231.1_7 [2 - 679] TSA: Gampsocleis gratiosa Unigene27456_chengchongA transcribed RNA sequence GSTWFADLGPPFGVMYCIKCECIPSQKKRRVVAHVQCRNIKDECPTPSCPEPVLHPGRCC KTCPGDEPSPDLVQDVPMNQTAEEEEKNMKHFAALLTGRTSMFLHRDETSLLTHSSQQNP QDMVATGRFIFHRKNLHYSFYTPDKRPRPTAIQFINYEGDILQEQTLGPVSSVYQNSTGK VCGVWRRVPREYRRLLRERKLYVSLLWGSNQSLSGQVSWYHTLNTE	PREDICTED: dorsal-ventral patterning protein Sog [Neodiprion lecontei]		yes
											GFSE01026723.1_3	1.7e-74	766..941	597	2..529	>GFSE01026723.1_3 [2 - 529] TSA: Gampsocleis gratiosa Unigene8947_chengchongA transcribed RNA sequence SGSSWHPYVPPNGFDTCVVCTCDATTLEVHCPRVHCPPLDCNERDAVRPDRKACCKQCPA VTTEDTENSGPQILHDQQSAGSTLTHRTAEEILADGGCKNPKGPPFENGQEWHPRLHSYG EYKCVKCRCKDGKHHCERKRCSRSVCLNLRRGLQPPDECCAHCRRNRRHHKQPGNS	dorsal-ventral patterning protein Sog [Athalia rosae]		-
											GFSE01065537.1_4	1.3e-33	325..430	330	329..3	>GFSE01065537.1_4 [329 - 3] (REVERSE SENSE) TSA: Gampsocleis gratiosa Unigene47767_chengchongA transcribed RNA sequence FLPDEVSNVPLIVRLESAQYNELVMEELVHITKPSHELNVVEVRSVVSASHLELMTRGKL ILSLKSKSNPETLHLKGRIITRVQCELFQTILSPSVPDSQDNSREMAPH	Dorsal-ventral patterning protein Sog, partial [Zootermopsis nevadensis]		-
											GFSE01067594.1_2	1.7e-31	656..760	324	3..323	>GFSE01067594.1_2 [3 - 323] TSA: Gampsocleis gratiosa Unigene49824_chengchongA transcribed RNA sequence RPQVTDNDVPSQHLGSSDGEGPNELTSCYYERRFYDNGMQWTSVHDPCLMCNCHHGQVHC DAVVCPPLTCSNAVRNKPLPGECCPTCSNSTSSQESNTSAIPGCFLA	Dorsal-ventral patterning protein Sog, partial [Zootermopsis nevadensis]		-
GFRL01.1.fsa_nt	C:83.3%	F:6.0%	M:10.7%	1658	948398	Phyllomimus sinicus	cellular organisms; Eukaryota; Opisthokonta; Metazoa; Eumetazoa; Bilateria; Protostomia; Ecdysozoa; Panarthropoda; Arthropoda; Mandibulata; Pancrustacea; Hexapoda; Insecta; Dicondylia; Pterygota; Neoptera; Polyneoptera; Orthoptera; Ensifera; Tettigoniidea; Tettigonioidea; Tettigoniidae; Pseudophyllinae; Phyllomimus	Orthoptera	Ensifera	Tettigoniidae	GFRL01049223.1_39	1e-209	373..941	1952	1950..202	>GFRL01049223.1_39 [1950 - 202] (REVERSE SENSE) TSA: Phyllomimus sinicus C272912, transcribed RNA sequence SAPQLGLMTHGKLILSLKSKSNPEALHLKGRVITRVQCEIFQTTLSSLESDNQEGSTEMT SSVTSASGMAWMFLNRDGSLVYNVQVEELEKQSVSMLTLVSGRGRRRVEFEDLTPSLHAG KANGIVDMLSPRELEQLYAGDLTVNVATLNESSLINGKLVSRLLADPRDSPAPALLKRQN ISKPASLVGMGWVAVDVECTLHYEVVLSGLADENRNLQLSMEILPLPVEGAPKSIKVLDK FQGNHLESYKMGLSLKELSMIESGVVYLDVKDIATGHSLLKGRVKQMN…	dorsal-ventral patterning protein Sog isoform X1 [Cryptotermes secundus]		yes
											GFRL01030629.1_8	4.4e-41	118..213	347	318..1	>GFRL01030629.1_8 [318 - 1] (REVERSE SENSE) TSA: Phyllomimus sinicus C208336, transcribed RNA sequence CIIVVYCTEGPDIVQDVPVNLTAEEEERNMKHFAALLTGRTSVFLHRDDTSLLPHSSQHN PQDMVATGRFTFHRKNLHYSFYTSDKRPRPTAIQFINYDGDILQEQ	dorsal-ventral patterning protein Sog [Athalia rosae]		-
											GFRL01018446.1_5	1.6e-24	240..321	219	219..1	>GFRL01018446.1_5 [219 - 1] (REVERSE SENSE) TSA: Phyllomimus sinicus C168758, transcribed RNA sequence EYRRLLREKKMYVSLLWGSNQSLSGQITWYHTLNTELFSSLLEAESDSMKGTGGTAIVSV HSSLNSIHISLIF	dorsal-ventral patterning protein Sog [Agrilus planipennis]		-
outgroups:
GDCR01.1.fsa_nt	C:68.2%	F:22.3%	M:9.5%	1658	6973	Blattella germanica	cellular organisms; Eukaryota; Opisthokonta; Metazoa; Eumetazoa; Bilateria; Protostomia; Ecdysozoa; Panarthropoda; Arthropoda; Mandibulata; Pancrustacea; Hexapoda; Insecta; Dicondylia; Pterygota; Neoptera; Polyneoptera; Dictyoptera; Blattodea; Blaberoidea; Ectobiidae; Blattellinae; Blattella	Blattodea		Ectobiidae	GDCR01066469.1_2	7.7e-53	50..132	493	2..322	>GDCR01066469.1_2 [2 - 322] TSA: Blattella germanica breed breeding C330221_a_3_0_l_493, transcribed RNA sequence MGSTWFADLGPPFGVMYCIKCECIPVQKKRRIVARVQCRNIKNECPKPSCDEPVLSPGRC CKVCPADLDSPDLVFDVPPYIPSRRGKKYETFWDIIDGKDIKYSAEG	dorsal-ventral patterning protein Sog [Aedes aegypti]		yes
											GDCR01050177.1_4	1.2e-40	510..613	336	3..335	>GDCR01050177.1_4 [3 - 335] TSA: Blattella germanica breed breeding C288155_a_5_0_l_336, transcribed RNA sequence TRTTTSLVRGRLVQRLLADARDSPSPHLLVRQNLTTPATMVGMAWVAVDSECNLHYEIVL SGINSEDRNLQLYLRELPFIAPGAPVSKRLLEDFNGNHLEGFVMNSLLSPT	dorsal-ventral patterning protein Sog isoform X1 [Cryptotermes secundus]
											GDCR01070704.1_7	1.5e-34	853..944	570	570..271	>GDCR01070704.1_7 [570 - 271] (REVERSE SENSE) TSA: Blattella germanica breed breeding C341478_a_7_0_l_570, transcribed RNA sequence DILADGGCNYAPTDDVFENGHEWHPRVHSHGEVKCVKCRCKDGIIKCERKRCLRSSCTPG SVSYASSKRRLNSALTTGSDECCSQCRRNRRHHRPSYNNS	Dorsal-ventral patterning protein Sog [Blattella germanica]
											GDCR01066469.1_3	6.5e-33	130..213	493	48..491	>GDCR01066469.1_3 [48 - 491] TSA: Blattella germanica breed breeding C330221_a_3_0_l_493, transcribed RNA sequence CTASNANAYLFRRKEELLRGYSVATLKMNVPNPAVMSRCCPQADAARCVPPIWTALTLCL MYRLIYPQEEERSMKHFGTLLTGRTSSILQRDDAIPFNGALPYKNLIATGRFSFSHKNLY YSFFVSDPLHRPRTIQFGDHEGNILEEQ	dorsal-ventral patterning protein Sog [Aedes aegypti]
											GDCR01026459.1_4	1.2e-17	232..272	256	256..137	>GDCR01026459.1_4 [256 - 137] (REVERSE SENSE) TSA: Blattella germanica breed breeding C231526_a_3_0_l_256, transcribed RNA sequence GVWRRVPREYRRLLREEKMFVTLLWDSGDQEYALSGQIAR	dorsal-ventral patterning protein Sog [Zootermopsis nevadensis]
nd					1049336	Ephemera danica	cellular organisms; Eukaryota; Opisthokonta; Metazoa; Eumetazoa; Bilateria; Protostomia; Ecdysozoa; Panarthropoda; Arthropoda; Mandibulata; Pancrustacea; Hexapoda; Insecta; Dicondylia; Pterygota; Palaeoptera; Ephemeroptera; Furcatergalia; Scapphodonta; Ephemeridae; Ephemera	Ephemeroptera		Ephemeridae	KAF4519369.1	0	75..944	nd	912	>Sog_Ephemera_danica KAF4519369.1 hypothetical protein B566_EDAN011375 [Ephemera danica] MQPRMCPPPPCDTQLFSKGCITRPALNASFLYVMASGVVQKKQRIVARSQCRNIKNECPKPSCDEPVLLP GRCCKVCPGDLHSPDIVQDIPSPSANEESERNMKGFAALLTGRTSLKELDTRYVATARFTFHKKNLYYSI IQSNDMPRPRALHFLDANRNILKEQLLTESTYRNATGKTCGVWWRVPRAYRQLLRDERVHVALLTDVPGG LTSGAEEPSALGGSVARYKGLNTEMFSSLLEAVPENPSRGAGGTAIITTSSSAPSIHLSIVFNGAFSADD VADVPLNVRLSSDKNLVLDEEVRVHK…
nd					158441	Folsomia candida	cellular organisms; Eukaryota; Opisthokonta; Metazoa; Eumetazoa; Bilateria; Protostomia; Ecdysozoa; Panarthropoda; Arthropoda; Mandibulata; Pancrustacea; Hexapoda; Collembola; Entomobryomorpha; Isotomoidea; Isotomidae; Proisotominae; Folsomia	Collembola		Isotomidae	A0A226CYM6_FOLCA (uniprot.org)	2e-265	19..933	nd	996	>Sog_Folsomia_candida tr|A0A226CYM6|A0A226CYM6_FOLCA Dorsal-ventral patterning protein Sog OS=Folsomia candida OX=158441 GN=Fcan01_27194 PE=3 SV=1 MQVRGVVFLVGAAVLVGLVLLVELSDGAVGAVGVAPARSPMAPHARNVTIGGGGGGGGAN NNNGNREGRNLRRTHRSKFPLKAEDLRRKSKRTSECRLGKTVHEIGDTWSPDLGEPFGVM HCIQCACESVQKKRRIVGRIRCRNLKSDCQRLECSDAISVPGQCCKICPDVLKNNSDKGN SDAISTDDMDGNESNNREYAALLTPRSSSLIKSSTGLGEPVSGGLGAGRFMFLHKSLYYS FVHNAGLP…
Average all
Standard deviation all
Standard deviation Predel
